# In-gel protein digestion using acidic methanol produces a highly selective methylation of glutamic acid residues

**DOI:** 10.1101/2024.03.15.585290

**Authors:** Marta Lozano-Prieto, Emilio Camafeita, Inmaculada Jorge, Andrea Laguillo-Gómez, Rafael Barrero-Rodríguez, Cristina A. Devesa, Clara Pertusa, Enrique Calvo, Francisco Sánchez-Madrid, Jesús Vázquez, Noa B. Martin-Cofreces

**Affiliations:** Immunology Service, Hospital Universitario de la Princesa, Universidad Autónoma de Madrid (UAM), Instituto Investigación Sanitaria Princesa (IIS-IP), Madrid, Spain; Cardiovascular Proteomics Laboratory, Centro Nacional de Investigaciones Cardiovasculares Carlos III (CNIC), Madrid, Spain; Centro de Investigación Biomédica en Red, Enfermedades Cardiovasculares (CIBERCV), Madrid, Spain; Intercellular Communication in the Inflammatory Response. Vascular Pathophysiology Area. Centro Nacional de Investigaciones Cardiovasculares (CNIC), Madrid, Spain; Universidad Autónoma de Madrid, Madrid, Spain; Videomicroscopy Unit, Instituto de Investigación Sanitaria La Princesa (IIs-Princes), Madrid, Spain

## Abstract

Mass-tolerant open search methods allow the high-throughput analysis of modified peptides by mass spectrometry. These techniques have paved the way to unbiased analysis of post-translational modifications (PTMs) in biological contexts, as well as of chemical modifications produced during the manipulation of protein samples. In this work, we have analyzed in-depth a wide variety of samples of different biological origin, including cells, extracellular vesicles, secretomes, centrosomes and tissue preparations, using Comet-ReCom, a recently improved version of the open search engine Comet-PTM. Our results demonstrate that glutamic acid residues undergo intensive methyl esterification when protein digestion is performed using in-gel techniques, but not using gel-free approaches. This effect was highly specific to Glu and was not found for other methylable residues such as Asp.
