## Supplemental Table 1 for "In-gel protein digestion using acidic methanol produces a highly selective methylation of glutamic acid residues"

### Sheet: Supplementary Table 1
Supplementary Table 1. PSM, peptide and protein counting across samples.
Identifier	Description	No. of samples	No. of LC-MS/MS runs	References	Digestion method	No. of proteins	No. of peptides	No. of PSMs
								Total PSMs	Arg	Met- Arg	Asn	Met- Asn	Asp	Met- Asp	Cys	Met- Cys	Glu	Met- Glu	Gln	Met- Gln	His	Met- His	Ile/Leu	Met- Ile/Leu	Lys	Met- Lys	Ser	Met- Ser	Thr	Met- Thr
1	Jurkat E6-1 human T lymphocyte cells	3	3	[1]	In-gel	3168	13175	50620	31168	8	22483	24	31078	40	8351	0	33772	748	21214	5	14532	26	47470	33	31124	10	29659	29	29163	19
2	Jurkat E6-1 human T lymphocyte exosomes	3	3	[1]	In-gel	604	1626	6123	3904	0	2541	2	3103	4	685	0	3751	67	2324	0	1006	1	5635	1	3446	1	3354	0	3267	1
3	Jurkat E6-1 human T lymphocyte cells	3	3	[1]	In-gel	2854	10599	45749	28362	7	20176	6	27707	15	6673	0	30187	414	18445	4	10651	5	42544	28	28341	7	26477	12	25970	6
4	Jurkat E6-1 human T lymphocyte exosomes	3	3	[1]	In-gel	726	2121	7677	4884	0	3142	5	3830	9	1182	0	4827	222	3020	7	1384	3	6961	6	4225	1	4331	3	4117	3
5	Human T lymphocyte centrosomes	12	16	[2]	In-gel	4718	33260	547196	252878	45	252140	247	347498	546	96507	0	392684	19055	270331	528	111801	355	505253	1477	353574	158	300290	401	302845	479
6	Mouse embryonic fibroblasts	4	1	[3]	In-gel	1131	5782	16416	8867	3	7679	14	10527	9	2375	0	11774	382	7435	4	4059	7	15178	14	10609	30	9759	8	9777	10
7	HCT116, HT29, and LoVo92 secretomes	6	9	[4]	In-gel	2339	15599	72792	39814	4	32214	39	43978	107	16669	0	47778	994	33409	20	23941	35	63790	69	44905	6	43296	87	39651	44
8	Leishmania infantum JPCM5 Promastigotes	1	2	[5]	In-gel	235	744	1008	432	0	488	0	585	0	167	0	653	7	499	0	184	0	1444	0	603	0	637	0	603	0
9	Aortic tissue from Marfan syndrome patients	24	21	This work	On-filter	5981	31205	655507	278534	5	334969	4	490743	29	108518	0	539116	14	353336	3	184782	31	597892	19	430919	7	402080	39	387130	6
10	Human aortic intima layer	18	34	[6]	On-filter	7838	49387	1069403	481980	40	524051	8	694885	56	223936	115	764762	132	580923	7	206045	85	946312	27	703715	24	689854	80	662193	10
11	Human aortic media layer	27	42	[6]	On-filter	7642	43908	928959	477768	30	453548	8	595516	34	192604	92	679291	54	531779	19	185234	67	820195	13	570914	10	601111	33	564658	16
12	Mouse dendritic cell exosomes	4	7	[7]	On-filter	4704	16480	91045	36044	4	42336	0	59440	15	14846	0	63285	1	45198	2	22886	46	77745	1	63679	1	55238	25	51127	7
13	Mouse T lymphoblast exosomes	4	16	[8]	On-filter	6754	26498	171523	76162	0	86299	53	115809	54	42785	0	126774	40	88846	5	39834	60	157803	11	114073	7	116114	43	110554	10
14	Human embryonic kidney (HEK) 293 cells	4	4	This work	On-filter	3531	11302	30118	17252	1	12594	0	17319	1	4650	0	19777	5	12771	6	6999	3	27023	9	15940	16	16687	4	15711	2
15	Human embryonic kidney (HEK) 293 cells	4	4	This work	On-filter	3870	12537	40142	22732	1	16765	4	23212	5	6182	0	26419	4	16916	8	10263	9	36653	15	21680	14	22268	7	20888	2
16	Human B cells	4	4	This work	On-filter	2101	5218	12510	7141	7	5076	0	6937	16	2220	0	8411	4	5232	2	2906	3	10979	6	7018	8	6887	5	6449	0
17	Human B cells	4	4	This work	On-filter	2002	4889	11413	6521	6	4570	2	6343	21	2093	0	7730	4	4656	7	2692	0	9883	7	6510	11	6324	5	5920	1
18	Human CD4 T lymphocytes	2	2	This work	On-filter	1635	4193	8485	4862	4	3454	1	4838	9	1413	0	5783	2	3560	2	1859	3	7468	5	4696	10	4691	5	4430	0
19	Human CD4 T lymphocytes	2	2	This work	On-filter	1498	3706	7580	4411	4	3035	1	4316	11	1207	0	5187	2	3152	2	1580	2	6652	1	4210	5	4122	3	3954	1
20	Human CD4 T lymphocytes	20	14	This work	On-filter	6070	22354	171192	67882	18	66081	4	98690	110	25341	0	114640	2	71426	1	32959	40	146170	13	123487	93	89398	6	86935	11
21	Mouse T lymphocyte exosomes	2	2	This work	On-filter	3483	10585	41245	25148	2	20199	10	27417	21	6354	0	31816	3	22404	10	13287	15	36792	9	24882	7	26957	27	25404	7
22	Mouse T lymphocyte exosomes	2	2	This work	On-filter	3584	11789	40902	24145	0	20077	10	27376	23	6499	0	31291	9	21482	3	12791	18	36357	6	25333	11	26492	25	24563	8
23	Mouse T lymphocytes	2	2	This work	On-filter	3725	13152	43554	25110	0	21780	7	29286	4	6863	0	31989	2	22468	1	12184	14	40064	10	26755	8	28556	7	26730	0
24	Mouse T lymphocytes	2	2	This work	On-filter	3444	12505	41833	23490	1	20884	9	28952	5	7126	0	31497	5	21466	1	13787	14	38683	5	26244	13	27292	14	26065	1
25	Mouse dendritic cells	8	32	[7]	On-filter	10066	44963	496740	221081	0	212975	8	314094	81	89382	0	347585	26	228161	7	81575	215	453443	41	302110	18	275409	26	263989	38
26	Human T lymphoblast centrosomes	2	7	This work	On-filter	6430	34387	151845	78710	2	70631	6	93278	4	32009	0	105923	6	82767	2	43354	12	143065	4	86917	19	96357	9	89709	5
27	Human T lymphoblast centrosomes	2	7	This work	On-filter	6354	35182	137520	75731	0	61760	11	87829	12	28263	0	101148	13	73732	4	36561	19	129870	22	74685	33	85340	17	79910	6
28	Human embryonic kidney (HEK) 293 centrosomes	2	7	This work	On-filter	5655	26688	105381	53739	1	47211	3	65935	12	18700	0	71104	8	53084	3	19522	5	95382	3	59613	6	64961	4	59557	0
29	Jurkat E6-1 human T cell centrosomes	2	7	This work	On-filter	6514	41654	182325	94944	3	87838	9	117435	15	40280	0	131309	13	99087	6	54902	29	169522	10	103293	8	121103	13	109790	3
30	Mouse embryonic fibroblasts	4	1	[3]	On-filter	1198	5868	16263	6883	1	7177	2	10317	1	2245	0	11953	0	7748	2	3085	4	14025	3	11084	6	9783	6	9252	0
31	HCT116, HT29, and LoVo92 secretomes	12	9	[4]	On-filter	3021	20534	130170	73414	4	58946	21	78522	46	35175	0	88486	13	63063	19	46426	29	111071	35	86259	2	79864	25	72041	4
Met-, methylated; PSM, peptide-spectrum match. 1. Rojas-Gomez, A., et al., Chaperonin CCT controls extracellular vesicle production and cell metabolism through kinesin dynamics. J Extracell Vesicles, 2023. 12(6): p. e12333. 2. Martin-Cofreces, N.B., et al., The chaperonin CCT controls T cell receptor-driven 3D configuration of centrioles. Sci Adv, 2020. 6(49). 3. Bonzon-Kulichenko, E., et al., Im…
